# Uncovering the isoform-resolution kinetic landscape of nonsense-mediated mRNA decay with EZbakR

**DOI:** 10.1101/2025.03.12.642874

**Authors:** Justin W. Mabin, Isaac W. Vock, Martin Machyna, Nazmul Haque, Poonam Thakran, Alexandra Zhang, Ganesha Rai, Isabelle Nathalie-Marie Leibler, James Inglese, Matthew D. Simon, J. Robert Hogg

**Author notes:** Paul-Ehrlich-Institut, Host-Pathogen-Interactions, 63225 Langen, Germany (Martin Machyna). Ultragenyx, 7000 Shoreline Ct, South San Francisco, CA 94080. Equal contribution (Justin W. Mabin, Isaac W. Vock).

## Abstract

Cellular RNA levels are a product of synthesis and degradation kinetics, which can differ among transcripts of the same gene. An important cause of isoform-specific decay is the nonsense-mediated mRNA decay (NMD) pathway, which degrades transcripts with premature termination codons (PTCs) and other features. Understanding NMD functions requires strategies to quantify isoform kinetics; however, current approaches remain limited. Methods like nucleotide-recoding RNA-seq (NR-seq) enable insights into RNA kinetics, but existing bioinformatic tools do not provide robust, isoform-specific degradation rate constant estimates. We extend the EZbakR-suite by implementing a strategy to infer isoform-level kinetics from short-read NR-seq data. This approach uncovers unexpected variability in NMD efficiency among transcripts with conserved PTC-containing exons and rapid decay of a subset of mRNAs lacking PTCs. Our findings highlight the effects of competition between NMD and other decay pathways, provide mechanistic insights into established NMD efficiency correlates, and identify transcript features promoting efficient decay.
