## Supplemental Table 1 for "Uncovering the isoform-resolution kinetic landscape of nonsense-mediated mRNA decay with EZbakR"

### Sheet: Sheet1
Sample	DMSO_1	DMSO_2	DMSO_3	DMSO_nos4U	SMG1i_1	SMG1i_2	SMG1i_3	SMG1i_nos4U
Number of input reads	236001771	239811601	244717736	246438082	214706967	202479716	173517288	183464408
Average input read length	297	297	297	295	297	297	298	297
STAR
Unique alignment rate	77.2	77.44	78.22	75.4	79.31	79.2	79.46	80.06
Unique aligned reads	182202297	185721039	191407281	185809142	170274573	160358134	137880223	146884718
EZbakR
pnew	0.0435175	0.0432772	0.0431752		0.0321943	0.0324044	0.0321491
pold	0.000919252	0.000919252	0.000919252		0.000952682	0.000952682	0.000952682
